# Human immune system variation during one year

**DOI:** 10.1101/2020.01.22.915025

**Authors:** Tadepally Lakshmikanth, Sayyed Auwn Muhammad, Axel Olin, Yang Chen, Jaromir Mikes, Linn Fagerberg, Anders Gummesson, Göran Bergström, Mathias Uhlen, Petter Brodin

## Abstract

The human immune system varies extensively between individuals, but variation within individuals over time has not been well characterized. Systems-level analyses allow for simultaneous quantification of many interacting immune system components, and the inference of global regulatory principles. Here we present a longitudinal, systems-level analysis in 99 healthy adults, 50 to 65 years of age and sampled every 3^rd^ month during one year. We describe the structure of inter-individual variation and characterize extreme phenotypes along a principal curve. From coordinated measurement fluctuations, we infer relationships between 115 immune cell populations and 750 plasma proteins constituting the blood immune system. While most individuals have stable immune systems, the degree of longitudinal variability is an individual feature. The most variable individuals, in the absence of overt infections, exhibited markers of poor metabolic health suggestive of a functional link between metabolic and immunologic homeostatic regulation.

**HIGHLIGHTS:** Longitudinal variation in immune cell composition during one year

Inter-individual variation can be described along a principal curve

Immune cell and protein relationships are inferred

Variability over time is an individual feature correlating with markers of poor metabolic health
