## Supplemental Table 1 for "Human immune system variation during one year"

### Sheet: Sheet1
Supplementary Table 1	Related to Figure 2
Parameter	Spearman rho	p-value
CD27neg_switched_memory_B_cells_CD22neg_CD24neg	-0.466991	3.97896e-22
CD27pos_switched_memory_B_cells_CD22neg_CD24pos	-0.453654	7.99383e-21
CD27pos_switched_memory_B_cells_CD22pos_CD24neg	-0.429752	1.36428e-18
Unswitched_memory_B_cells	-0.428456	1.64198e-18
CD27pos_switched_memory_B_cells_CD22pos_CD24pos	-0.383172	9.38523e-15
CD27pos_switched_memory_B_cells_CD22neg_CD24neg	-0.376229	3.01014e-14
CD27neg_switched_memory_B_cells_CD22pos_CD24neg	-0.372858	5.08474e-14
CD4pos_central_memory_CD57neg_CD39neg	-0.355008	9.66419e-13
CD4pos_naive	-0.317061	2.98227e-10
CD27neg_switched_memory_B_cells_CD22neg_CD24pos	-0.314325	4.16125e-10
CD27neg_switched_memory_B_cells_CD22pos_CD24pos	-0.264152	2.32298e-07
plasmablasts	-0.24899	1.16124e-06
CD56_bright	-0.225758	1.22592e-05
CD56neg_CD57neg_HLADRneg	-0.195447	0.000180624
CD4pos_central_memory_CD57neg_CD39pos	-0.180431	0.000593185
Naive_B_cells	-0.172226	0.00103772
CD56neg_CD57neg_HLADRpos	-0.155638	0.00330229
CD56dim_CD57neg_HLADRneg	-0.139196	0.00877747
CD56neg_CD57pos_HLADRneg	-0.134305	0.0114862
CD8pos_Central_memory_CD57neg_CD39neg	-0.129762	0.0146062
basophils	-0.108975	0.0422673
CD4pos_TEMRA_CD57neg_CD39pos	-0.108733	0.0422673
CD8pos_Central_memory_CD57neg_CD39pos	-0.0980658	0.0691438
pDC	-0.0919946	0.0878261
CD8pos_Central_memory_CD57pos_CD39neg	-0.0916921	0.0878261
CD8pos_naive	-0.0911658	0.0878261
CD16neg_Classical_monocytes	-0.0890504	0.0941106
CD56dim_CD57neg_HLADRpos	-0.0808031	0.130013
Non_classical_monocytes	-0.0777665	0.143544
CD4pos_TEMRA_CD57neg_CD39neg	-0.0697317	0.190723
CD4pos_Effector_memory_CD57neg_CD39pos	-0.0669593	0.206411
CD56dim_CD57pos_HLADRneg	-0.0282142	0.597691
Non_NK_ILC	-0.020042	0.703825
CD56neg_CD57pos_HLADRpos	-0.00684379	0.891874
CD8pos_Central_memory_CD57pos_CD39pos	0.034794	0.518747
CD4pos_Effector_memory_CD57neg_CD39neg	0.0501154	0.345301
CD56dim_CD57pos_HLADRpos	0.0543975	0.308712
mDC	0.124566	0.0191368
CD8pos_Effector_memory_CD57neg_CD39pos	0.144219	0.00659596
CD4pos_central_memory_CD57pos_CD39neg	0.151462	0.00423926
CD4pos_central_memory_CD57pos_CD39pos	0.176215	0.000793651
CD8pos_TEMRA_CD57neg_CD39pos	0.20062	0.000120422
Intermediate_Monocytes	0.259112	3.94941e-07
CD8pos_Effector_memory_CD57neg_CD39neg	0.299853	2.87257e-09
CD8pos_Effector_memory_CD57pos_CD39pos	0.396977	7.94497e-16
CD8pos_Effector_memory_CD57pos_CD39neg	0.500074	1.09266e-25
CD4pos_Effector_memory_CD57pos_CD39pos	0.507418	1.73684e-26
CD8pos_TEMRA_CD57neg_CD39neg	0.523637	2.18491e-28
CD8pos_TEMRA_CD57pos_CD39pos	0.573454	4.6228e-35
CD4pos_TEMRA_CD57pos_CD39pos	0.619433	2.60747e-42
CD8pos_TEMRA_CD57pos_CD39neg	0.647607	2.53604e-47
CD4pos_TEMRA_CD57pos_CD39neg	0.664025	2.12658e-50
CD4pos_Effector_memory_CD57pos_CD39neg	0.72846	3.83864e-65
GZMB	-0.183257	0.249656
CCL4	-0.159283	0.59335
GZMA	-0.134973	0.748962
LAYN	-0.133985	0.748962
JAM2	-0.132453	0.748962
VEGFA	-0.12682	0.748962
MDK	-0.124979	0.748962
MUC16	-0.124792	0.748962
PDGFRA	-0.122598	0.748962
CXCL10	-0.117879	0.748962
GZMH	-0.117838	0.748962
EZR	-0.11762	0.748962
KYNU	-0.11582	0.748962
DDR1	-0.113524	0.748962
SKAP1	-0.110962	0.748962
IL1RN	-0.110896	0.748962
CD48	-0.110238	0.748962
CADM3	-0.104747	0.826771
IL4R	-0.104451	0.826771
GDNF	-0.103909	0.826771
CCL8	-0.100886	0.826771
KLK14	-0.0979695	0.826771
HAGH	-0.0972636	0.826771
LRPAP1	-0.0971134	0.826771
GAS6	-0.0955999	0.826771
CFHR5	-0.0955274	0.826771
SMPD1	-0.0938587	0.826771
CD300LG	-0.0936095	0.826771
MSR1	-0.0927442	0.826771
CSTB	-0.0913931	0.826771
EDAR	-0.0887222	0.826771
TGFBR2	-0.0885028	0.826771
KLK13	-0.0880216	0.826771
TNFRSF21	-0.0862209	0.826771
CPM	-0.0861435	0.826771
REG1A	-0.0855631	0.826771
CSF1	-0.08556	0.826771
CCL19	-0.0832436	0.826771
NTRK3	-0.0831432	0.826771
LAMP3	-0.0826746	0.826771
SELP	-0.082638	0.826771
AGR2	-0.0817738	0.826771
PTX3	-0.0801594	0.861616
COL4A1	-0.079354	0.863892
CCL17	-0.0788353	0.863892
CPA2	-0.078727	0.863892
SPON1	-0.0774339	0.870679
KLK11	-0.0771911	0.870679
FOLR1	-0.0750812	0.880809
RGMB	-0.074287	0.880809
EGLN1	-0.074033	0.880809
IL5RA	-0.0736376	0.880809
RARRES2	-0.073247	0.880809
CTSC	-0.0724192	0.880809
SELL	-0.0722851	0.880809
NTRK2	-0.0722295	0.880809
ENPP7	-0.0721573	0.880809
CDH6	-0.0707159	0.881464
SIGLEC1	-0.0706648	0.881464
SH2D1A	-0.0687619	0.906497
CRTAC1	-0.0672127	0.906497
EFNA4	-0.0671338	0.906497
KITLG	-0.0651153	0.931067
S100A11	-0.0638473	0.931067
TNFRSF11A	-0.0615344	0.937437
TNFRSF10B	-0.0610463	0.937437
MSLN	-0.0600579	0.937437
CLEC4D	-0.0594291	0.937437
PCSK9	-0.0591948	0.937437
NOTCH3	-0.0586666	0.937437
ERBB3	-0.0578019	0.937437
NECTIN4	-0.0575507	0.937437
ROBO2	-0.0565795	0.937437
TFRC	-0.0564649	0.937437
PPY	-0.0562402	0.937437
CA12	-0.055826	0.937437
IFNGR1	-0.0553982	0.937437
IL27	-0.0553641	0.937437
CD5	-0.054752	0.937437
XCL1	-0.0545452	0.937437
SCARF2	-0.0543822	0.937437
OMD	-0.0540243	0.937437
ANG	-0.0539554	0.937437
CSF2RA	-0.0527911	0.937437
IGFBP2	-0.0520761	0.937437
CNTN5	-0.0517418	0.937437
F11	-0.0500265	0.937437
IL17RA	-0.0499711	0.937437
REN	-0.047964	0.937437
FCRLB	-0.047863	0.937437
ITGAV	-0.047545	0.937437
GRN	-0.0474945	0.937437
BMP6	-0.0464382	0.937437
ST6GAL1	-0.046367	0.937437
DDAH1	-0.0455222	0.937437
FRZB	-0.0452548	0.937437
MYOC	-0.04476	0.937437
CHI3L1	-0.0444107	0.937437
CST6	-0.0435259	0.937437
CPA1	-0.0433363	0.937437
APBB1IP	-0.0430297	0.937437
COL1A1	-0.0423952	0.937437
MPO	-0.0423331	0.937437
SIGLEC9	-0.0422709	0.937437
PROC	-0.0418262	0.937437
QPCT	-0.0417589	0.937437
FURIN	-0.041264	0.94339
NCAM1	-0.0410503	0.94339
CCL3	-0.0391771	0.959404
TNFRSF13B	-0.0388643	0.959404
SEZ6L	-0.0384851	0.959404
APLP1	-0.038201	0.959404
APOM	-0.0379389	0.959404
CXCL9	-0.0378563	0.959404
IL16	-0.0378511	0.959404
LEP	-0.0373301	0.959404
CD99L2	-0.0362736	0.959404
EPCAM	-0.0358406	0.959404
FETUB	-0.0357764	0.959404
VCAM1	-0.035531	0.959404
BAG6	-0.0347681	0.959404
HGF	-0.0340695	0.959404
LTA	-0.0340648	0.959404
ADGRG2	-0.0338676	0.959404
OLR1	-0.0337621	0.959404
TNFRSF4	-0.0331362	0.959404
SIGLEC6	-0.0330826	0.959404
PAG1	-0.0330535	0.959404
ACP6	-0.0327916	0.959404
CCL22	-0.0327519	0.959404
CA14	-0.0326867	0.959404
MFGE8	-0.0326553	0.959404
FABP2	-0.0319475	0.959404
CXADR	-0.0319259	0.959404
TCN2	-0.0317509	0.959404
FAM3B	-0.0315501	0.959404
TREML2	-0.0305502	0.973265
TNFRSF1B	-0.0302591	0.973265
PILRA	-0.0300804	0.973265
CTSL	-0.0272958	0.980892
MME	-0.0265314	0.980892
IL18BP	-0.0261802	0.980892
MMP10	-0.0259419	0.980892
FOLR3	-0.0256963	0.980892
CLMP	-0.0249487	0.980892
CCL23	-0.0242764	0.980892
LGALS4	-0.0241358	0.980892
CTRC	-0.0236271	0.980892
ESM1	-0.0234596	0.980892
FSTL3	-0.0234241	0.980892
LXN	-0.0234107	0.980892
TNFRSF9	-0.0231483	0.980892
SIGLEC7	-0.0227152	0.980892
ERBB4	-0.0226613	0.980892
NGF	-0.0226393	0.980892
IGFBP1	-0.0220743	0.983332
PRSS27	-0.0215576	0.983406
THOP1	-0.0208781	0.983406
CD200	-0.0206437	0.983406
PAM	-0.0202748	0.983406
LILRB4	-0.0195593	0.983406
MMP1	-0.0186278	0.983406
HAVCR2	-0.0178735	0.983406
VWF	-0.0175479	0.983406
KIT	-0.017364	0.983406
CCL20	-0.0171675	0.983406
GDF15	-0.0164796	0.983406
HAO1	-0.0162593	0.983406
IGFBP6	-0.0160259	0.983406
GP1BA	-0.0158769	0.983406
SERPINA12	-0.0158727	0.983406
SELE	-0.0157467	0.983406
LGALS9	-0.0155935	0.983406
CLEC14A	-0.015473	0.983406
ANPEP	-0.0150656	0.983406
ADGRE2	-0.0149915	0.983406
CCL5	-0.0142636	0.983406
S100A12	-0.014131	0.983406
CCL28	-0.0140666	0.983406
PGF	-0.0134476	0.983406
THBS2	-0.012991	0.983406
CLEC11A	-0.0126495	0.983406
NAAA	-0.0117609	0.983406
PON3	-0.0114106	0.983406
CKAP4	-0.0102646	0.983406
CCL25	-0.00995377	0.983406
BOC	-0.0098032	0.983406
EGFR	-0.00979248	0.983406
DPP4	-0.00965936	0.983406
CAPG	-0.00930798	0.983406
NT5E	-0.00926797	0.983406
EPHB4	-0.00868364	0.983406
TIMD4	-0.00769783	0.983406
GFRA2	-0.00769483	0.983406
VSIG4	-0.00764819	0.983406
LGALS1	-0.00705232	0.983406
NECTIN2	-0.00693884	0.983406
CRNN	-0.00583966	0.983406
FGFBP1	-0.00561194	0.983406
IL17D	-0.00536851	0.983406
CA2	-0.00527207	0.983406
NRCAM	-0.00513557	0.983406
TCL1A	-0.00502629	0.983406
CA4	-0.00497784	0.983406
CRELD2	-0.00445608	0.983406
CCL11	-0.00414107	0.983406
FABP4	-0.00349343	0.988834
NBL1	-0.0034309	0.988834
SPINK1	-0.00269524	0.99733
CRHBP	-0.00241415	0.997429
FUCA1	-0.00204034	0.997429
CEACAM1	-0.00128779	0.997429
CHRDL2	-0.000859339	0.997429
ACE2	-0.000595122	0.997429
CDCP1	-0.000533847	0.997429
CNDP1	-0.000109049	0.99844
WFIKKN1	0.000106129	0.99844
ADAM8	0.000543825	0.997429
APP	0.000824391	0.997429
TINAGL1	0.00108749	0.997429
MCFD2	0.00123501	0.997429
CDH2	0.00178565	0.997429
ITGA5	0.00197615	0.997429
PGLYRP1	0.00425522	0.983406
CD58	0.00434433	0.983406
VSIG2	0.00441792	0.983406
LCN2	0.00464687	0.983406
ROR1	0.00533686	0.983406
DCBLD2	0.00546046	0.983406
IL18	0.00554575	0.983406
CDH5	0.00557589	0.983406
KLRD1	0.00585076	0.983406
CLEC4G	0.00614452	0.983406
PRTN3	0.00614752	0.983406
SIGLEC10	0.00630419	0.983406
CD38	0.00642291	0.983406
FCRL1	0.00729703	0.983406
CD83	0.00783545	0.983406
CPXM1	0.00804972	0.983406
XG	0.00891803	0.983406
SIRPA	0.0097957	0.983406
CGA	0.0103251	0.983406
TIMP1	0.0104416	0.983406
FGF19	0.0107073	0.983406
GDF2	0.0108193	0.983406
MMP7	0.0108726	0.983406
CTSS	0.0112689	0.983406
KLK10	0.011579	0.983406
FAM19A5	0.0116117	0.983406
ERBB2	0.0118418	0.983406
HSPB1	0.012265	0.983406
MATN2	0.0123524	0.983406
NADK	0.0129847	0.983406
NUCB2	0.0137168	0.983406
PTPRF	0.0140842	0.983406
ITGB1	0.0144344	0.983406
LILRA5	0.0152401	0.983406
SPINT2	0.0154127	0.983406
TNFSF11	0.0157049	0.983406
CST3	0.016763	0.983406
GALNT2	0.0170021	0.983406
RARRES1	0.0188249	0.983406
KRT19	0.018889	0.983406
SEZ6L2	0.0192289	0.983406
MEGF9	0.0194161	0.983406
GAL	0.0201429	0.983406
FAM3C	0.0201933	0.983406
F3	0.0209486	0.983406
CCL15	0.0209829	0.983406
IFNLR1	0.0211914	0.983406
ENAH	0.0216723	0.983406
MMP12	0.0222955	0.982766
ICAM1	0.0225839	0.980892
CDON	0.022713	0.980892
PSIP1	0.0227618	0.980892
IL6R	0.0234605	0.980892
SELPLG	0.024235	0.980892
ITGB2	0.0245603	0.980892
GLB1	0.0248879	0.980892
PDGFC	0.0250068	0.980892
C1QTNF1	0.0252983	0.980892
CTSV	0.0255629	0.980892
AMN	0.0259438	0.980892
DDC	0.0260955	0.980892
CRH	0.0262951	0.980892
CD79B	0.026514	0.980892
LYVE1	0.0265635	0.980892
REG4	0.0270453	0.980892
LGMN	0.0275838	0.980892
C2	0.0285666	0.980892
AGRP	0.0296569	0.973604
ITM2A	0.0296803	0.973604
TFPI	0.0301658	0.973265
SERPINA9	0.0321952	0.959404
IGSF3	0.0325223	0.959404
NOMO1	0.0335229	0.959404
AMIGO2	0.0346523	0.959404
HSPG2	0.034866	0.959404
TNFSF13B	0.0353223	0.959404
CEACAM8	0.0365114	0.959404
TNFRSF10C	0.0367802	0.959404
CD1C	0.037401	0.959404
COL18A1	0.0376933	0.959404
SRC	0.0387412	0.959404
SEMA7A	0.0390647	0.959404
SLITRK2	0.0401289	0.959404
SIT1	0.0418555	0.937437
PVALB	0.042543	0.937437
SEMA3F	0.0433243	0.937437
LTA4H	0.0439005	0.937437
ANGPTL4	0.0439491	0.937437
IDUA	0.0441467	0.937437
METRNL	0.0441503	0.937437
PEAR1	0.0441712	0.937437
PODXL	0.0442109	0.937437
CCL14	0.0448987	0.937437
CTSO	0.0450588	0.937437
RETN	0.0451341	0.937437
CR2	0.0452625	0.937437
ANGPT2	0.0458913	0.937437
CNTN4	0.0467299	0.937437
PROK1	0.0470482	0.937437
COLEC12	0.0471715	0.937437
CANT1	0.0492186	0.937437
DPP6	0.049321	0.937437
LAIR1	0.0505021	0.937437
NPDC1	0.0505106	0.937437
BCAM	0.0509606	0.937437
F7	0.0509965	0.937437
SAA4	0.0517666	0.937437
GUSB	0.052431	0.937437
LRIG1	0.0531876	0.937437
CD164	0.0536121	0.937437
PAMR1	0.0544859	0.937437
DSC2	0.0546455	0.937437
CD163	0.0554421	0.937437
SUMF2	0.0569258	0.937437
DLK1	0.0577163	0.937437
TREM1	0.0585963	0.937437
CD209	0.0608421	0.937437
ALDH1A1	0.0622088	0.931067
IGLC2	0.0625244	0.931067
CTSZ	0.0625901	0.931067
TPSAB1	0.0627422	0.931067
CD93	0.0630476	0.931067
ITGB6	0.0631332	0.931067
FCRL5	0.0637062	0.931067
SERPINA7	0.0638314	0.931067
GALNT10	0.0645785	0.931067
IL1R1	0.0667483	0.906497
CXCL17	0.0667622	0.906497
OSM	0.0680404	0.906497
STC1	0.0684592	0.906497
SERPINA5	0.0694091	0.901748
SEMA4C	0.0704747	0.881464
FAS	0.0709116	0.881464
RELT	0.0719957	0.880809
AXL	0.072092	0.880809
PRSS8	0.0755479	0.880809
KDR	0.0775981	0.870679
LDLR	0.0821221	0.826771
ICAM2	0.0834023	0.826771
ICAM3	0.0850373	0.826771
LILRB1	0.0850757	0.826771
ACP5	0.086891	0.826771
TNC	0.0878331	0.826771
HAVCR1	0.0895022	0.826771
LAG3	0.0905853	0.826771
FLT4	0.0908331	0.826771
LRP1	0.0913128	0.826771
CHL1	0.0936947	0.826771
COCH	0.0945614	0.826771
IGFBP3	0.0985768	0.826771
IGF2R	0.102612	0.826771
IL1RL2	0.112177	0.748962
CDHR5	0.112573	0.748962
OSMR	0.119411	0.748962
FCGR3B	0.12013	0.748962
