## Supplemental Table 2 for "Human immune system variation during one year"

### Sheet: Sheet1
Supplementary Table 2		Related to Figure 5		Protein and Cell associations foud by Bayesian variable selection
Cell population	Protein	PPI	beta
basophils	FETUB	0.996349	0.000138173
CD16neg_Classical_monocytes	ROBO2	0.99835	-0.00751218
CD27neg_Switched_memory_B_cells	CLEC11A	1	0.00171351
CD27neg_Switched_memory_B_cells	CPM	0.999198	-0.00131213
CD27neg_Switched_memory_B_cells	CR2	1	0.00173415
CD27neg_Switched_memory_B_cells	CTSO	0.908989	-0.00103436
CD27neg_Switched_memory_B_cells	CTSV	1	-0.002644
CD27neg_Switched_memory_B_cells	FCRL1	1	0.00259042
CD27neg_Switched_memory_B_cells	MMP1	1	0.00168874
CD27neg_Switched_memory_B_cells	MMP12	1	-0.00217821
CD27neg_Switched_memory_B_cells	NADK	0.998556	0.00127718
CD27neg_Switched_memory_B_cells	NBL1	0.999999	0.00169287
CD27neg_Switched_memory_B_cells	PAMR1	0.999999	-0.00159177
CD27neg_Switched_memory_B_cells	PTPRF	0.999999	-0.00159986
CD27neg_Switched_memory_B_cells	SH2D1A	0.999895	-0.00148771
CD27pos_Switched_memory_B_cells	CD83	1	0.00104783
CD27pos_Switched_memory_B_cells	CTSV	1	-0.00127777
CD27pos_Switched_memory_B_cells	IGF2R	0.999442	-0.000633979
CD27pos_Switched_memory_B_cells	IL17RA	0.960291	-0.000528927
CD27pos_Switched_memory_B_cells	IL1RN	1	-0.00101322
CD27pos_Switched_memory_B_cells	LGALS9	1	-0.00107043
CD27pos_Switched_memory_B_cells	MSLN	0.999965	-0.000693313
CD27pos_Switched_memory_B_cells	QPCT	0.999999	-0.000776653
CD27pos_Switched_memory_B_cells	S100A11	1	0.000853105
CD27pos_Switched_memory_B_cells	TNFRSF13B	0.999998	0.000755709
CD4_CD8_DN_T_cells	CD5	0.971769	0.0073066
CD4pos_Central_memory	CCL20	0.999896	-0.0032573
CD4pos_Central_memory	CCL25	0.987757	0.00271897
CD4pos_Central_memory	CD83	1	0.00463711
CD4pos_Central_memory	GALNT2	0.998047	-0.00293363
CD4pos_Central_memory	GZMH	1	-0.00402646
CD4pos_Central_memory	IL16	0.999933	-0.00331234
CD4pos_Central_memory	ROR1	0.999994	-0.00356387
CD4pos_Central_memory	TCL1A	1	0.00385829
CD4pos_Central_memory	TIMP1	0.993003	0.00279066
CD4pos_Effector_memory	ANGPT2	1	0.00596537
CD4pos_Effector_memory	CCL20	0.993926	-0.00385486
CD4pos_Effector_memory	CD38	0.99901	0.00414744
CD4pos_Effector_memory	CNDP1	0.999842	-0.00443079
CD4pos_Effector_memory	ERBB4	1	-0.00582995
CD4pos_Effector_memory	FCRLB	0.999464	-0.0042731
CD4pos_Effector_memory	FUCA1	0.931492	-0.00342566
CD4pos_Effector_memory	GZMH	0.998002	0.00405849
CD4pos_Effector_memory	LEP	1	0.00680422
CD4pos_Effector_memory	PGLYRP1	0.999956	-0.00460118
CD4pos_naive	CHI3L1	0.989999	0.00843404
CD4pos_naive	GZMH	1	-0.0192694
CD4pos_naive	RETN	0.999106	-0.00924764
CD4pos_naive	SKAP1	1	0.0119542
CD4pos_naive_activated	CHI3L1	0.990059	0.0084357
CD4pos_naive_activated	GZMH	1	-0.0192698
CD4pos_naive_activated	RETN	0.999107	-0.00924736
CD4pos_naive_activated	SKAP1	1	0.0119546
CD4pos_naive_activated_RTE	GZMH	0.999996	-0.00115408
CD4pos_TEMRA	CCL20	0.999964	0.0039698
CD4pos_TEMRA	CLEC14A	1	0.00779924
CD4pos_TEMRA	CTSS	0.999946	-0.0039098
CD4pos_TEMRA	EPCAM	0.999057	0.00354399
CD4pos_TEMRA	EZR	0.991996	0.00324199
CD4pos_TEMRA	IFNGR1	1	-0.00571832
CD4pos_TEMRA	IL17RA	1	0.00464214
CD4pos_TEMRA	METRNL	0.997551	-0.0034198
CD4pos_TEMRA	MFGE8	0.999993	0.00416139
CD4pos_TEMRA	PEAR1	1	-0.00767617
CD4pos_TEMRA	PTPRF	0.894109	-0.00283003
CD4pos_TEMRA	TNFRSF11A	1	0.00606979
CD4pos_TEMRA	TNFRSF13B	0.999997	-0.00424764
CD56_bright	BCAM	0.99611	-0.000447995
CD56_bright	CDH6	0.999995	0.000566064
CD56_bright	CR2	0.990303	0.000453026
CD56_bright	IL5RA	0.999967	-0.000556179
CD56_bright	TCL1A	1	-0.000786881
CD56_bright	TNFRSF13B	0.999997	0.000636398
CD56dimCD16neg	CD99L2	0.886833	0.00386351
CD56dimCD16neg	CGA	1	-0.00767875
CD56dimCD16neg	DPP6	0.999082	0.0050157
CD56dimCD16neg	IL5RA	0.800399	-0.00393288
CD56dimCD16neg	RELT	0.999996	-0.0053794
CD56dimCD16pos	AMIGO2	0.999979	0.00446811
CD56dimCD16pos	ANGPT2	1	-0.00558353
CD56dimCD16pos	GALNT2	0.999451	-0.00403501
CD56dimCD16pos	ICAM2	1	-0.00680596
CD56dimCD16pos	IL16	1	-0.00554602
CD56dimCD16pos	IL17D	1	0.00623497
CD56dimCD16pos	ITGB2	0.999984	0.00453489
CD56dimCD16pos	KDR	0.999956	0.00438852
CD56dimCD16pos	LILRA5	1	-0.00602901
CD56dimCD16pos	NBL1	1	-0.00552538
CD56dimCD16pos	PROK1	1	0.00691659
CD56dimCD16pos	SUMF2	1	0.00533209
CD56pos_T_cells	CRHBP	0.939508	0.00159076
CD56pos_T_cells	EDAR	0.999235	-0.0019484
CD56pos_T_cells	GZMH	0.985515	0.00174637
CD56pos_T_cells	TNFRSF4	0.990584	-0.00178735
CD8pos_Central_memory	CCL22	1	-0.00334856
CD8pos_Central_memory	CNTN4	1	0.00357659
CD8pos_Central_memory	COL4A1	1	-0.00644863
CD8pos_Central_memory	FGF19	0.996988	-0.0020035
CD8pos_Central_memory	GAL	1	-0.00321544
CD8pos_Central_memory	GRN	0.998647	0.00207418
CD8pos_Central_memory	IL16	1	-0.00480766
CD8pos_Central_memory	IL1RN	1	-0.0033617
CD8pos_Central_memory	LAMP3	1	-0.00290468
CD8pos_Central_memory	LGMN	1	0.00328658
CD8pos_Central_memory	MFGE8	0.999969	-0.00236756
CD8pos_Central_memory	MMP1	0.991786	0.00191603
CD8pos_Central_memory	OMD	1	-0.00323602
CD8pos_Central_memory	OSMR	0.997269	0.00201142
CD8pos_Central_memory	PDGFRA	1	0.00402939
CD8pos_Central_memory	SIGLEC9	1	-0.00446188
CD8pos_Central_memory	SLITRK2	1	0.00517999
CD8pos_Central_memory	TFRC	1	-0.00276335
CD8pos_Central_memory	TNFRSF10C	1	0.00379427
CD8pos_Central_memory	TPSAB1	1	0.00267333
CD8pos_Central_memory	XCL1	1	0.00902414
CD8pos_Effector_memory	CCL22	0.999966	-0.00177072
CD8pos_Effector_memory	CHL1	0.999994	0.00185535
CD8pos_Effector_memory	COCH	0.999878	0.00169792
CD8pos_Effector_memory	CPA2	0.999973	-0.00178404
CD8pos_Effector_memory	GZMB	0.997035	-0.00150648
CD8pos_Effector_memory	GZMH	1	0.00359455
CD8pos_Effector_memory	KLK10	1	-0.00273892
CD8pos_Effector_memory	METRNL	1	0.00205614
CD8pos_Effector_memory	NT5E	1	-0.0023491
CD8pos_Effector_memory	OMD	1	-0.00241479
CD8pos_Effector_memory	WFIKKN1	1	0.00227745
CD8pos_Effector_memory	XCL1	1	0.00261736
CD8pos_naive	CCL3	0.999997	-0.00331247
CD8pos_naive	CD164	0.780706	0.002085
CD8pos_naive	CD1C	0.999986	0.00329541
CD8pos_naive	CHRDL2	0.997861	-0.00272506
CD8pos_naive	CKAP4	1	0.00349527
CD8pos_naive	CLEC11A	1	0.00385881
CD8pos_naive	CLEC4D	1	-0.00364126
CD8pos_naive	DPP6	1	-0.00358238
CD8pos_naive	FOLR3	1	0.00367074
CD8pos_naive	GAL	0.999971	0.00310854
CD8pos_naive	LILRB4	0.99983	-0.00300395
CD8pos_naive	LRIG1	0.999998	-0.0034484
CD8pos_naive	NCAM1	0.999723	-0.00288922
CD8pos_naive	PRSS27	0.998698	0.00275926
CD8pos_naive	SELE	0.999722	0.00289387
CD8pos_naive	SERPINA12	0.999993	-0.00333244
CD8pos_naive	TCL1A	1	-0.00373616
CD8pos_naive_activated	CLEC11A	1	0.00486996
CD8pos_naive_activated	CLEC4D	1	-0.00372115
CD8pos_naive_activated	DCBLD2	1	0.00484298
CD8pos_naive_activated	DPP6	1	-0.00350298
CD8pos_naive_activated	FOLR3	1	0.00394219
CD8pos_naive_activated	GAL	0.999956	0.00287607
CD8pos_naive_activated	LILRB4	0.999998	-0.00315911
CD8pos_naive_activated	LRIG1	0.999999	-0.0032301
CD8pos_naive_activated	NCAM1	0.999996	-0.00307882
CD8pos_naive_activated	NOTCH3	0.999972	-0.00292098
CD8pos_naive_activated	PRSS27	1	0.00338508
CD8pos_naive_activated	PRTN3	1	-0.00341691
CD8pos_naive_activated	ROBO2	1	0.00369037
CD8pos_naive_activated	SELE	0.982908	0.00226817
CD8pos_naive_activated	SERPINA12	0.99586	-0.00242401
CD8pos_naive_activated	SIGLEC1	0.999932	-0.00283391
CD8pos_naive_activated	SIGLEC10	1	0.00369838
CD8pos_naive_activated	TCL1A	1	-0.00398544
CD8pos_naive_activated	TNFRSF10C	0.999865	0.00276703
CD8pos_naive_activated	XCL1	0.999998	0.0031373
CD8pos_naive_activated_RTE	TCL1A	0.994164	-0.000629369
CD8pos_TEMRA	ADGRE2	0.995647	0.00688598
CD8pos_TEMRA	ESM1	1	0.0123641
CD8pos_TEMRA	GZMB	0.999899	-0.00791701
CD8pos_TEMRA	GZMH	1	0.0191637
CD8pos_TEMRA	KIT	0.999996	-0.00865556
CD8pos_TEMRA	LTA4H	1	0.00924073
CD8pos_TEMRA	RETN	1	0.00944704
CD8pos_TEMRA	SELL	1	-0.0111024
CD8pos_TEMRA	TNC	0.994331	-0.00683718
CD8pos_TEMRA	TNFRSF4	1	-0.0120984
Intermediate_Monocytes	CDHR5	0.978446	0.000433644
Intermediate_Monocytes	COL4A1	0.999899	-0.000480264
Intermediate_Monocytes	CRELD2	0.917105	-0.000366142
Intermediate_Monocytes	GZMH	0.957854	0.000375011
Intermediate_Monocytes	KLK10	0.993725	0.000403638
Intermediate_Monocytes	MMP1	0.99635	-0.000468297
Intermediate_Monocytes	TIMP1	0.938543	0.000375074
mDC	CD38	0.783487	0.00107252
Naive_B_cells	ADGRG2	0.999492	-0.0039678
Naive_B_cells	CGA	1	0.00574459
Naive_B_cells	CNDP1	0.80461	-0.00298987
Naive_B_cells	CRH	0.972051	0.00344823
Naive_B_cells	CST6	0.992426	-0.003743
Naive_B_cells	TCL1A	1	0.0130713
NK_cells	ANGPT2	0.998534	-0.00685954
NK_cells	CD99L2	0.999998	0.00809798
NK_cells	COLEC12	0.999927	-0.00791439
NK_cells	GZMB	1	0.0102398
NK_cells	IL1RL2	0.966806	-0.00572642
NK_cells	IL5RA	0.999638	-0.00677694
NK_cells	ITGB2	0.999928	0.0092269
NK_cells	KRT19	0.984879	0.0059708
NK_cells	LILRA5	1	-0.0094625
NK_cells	LRIG1	0.989305	0.00640151
NK_cells	REG4	0.991825	-0.00721353
NK_cells	SKAP1	0.991519	-0.00718878
NK_cells	SUMF2	0.992939	0.00703908
NK_cells	TCL1A	0.999999	-0.00862023
Non_classical_monocytes	CNTN5	0.999263	0.000730995
Non_classical_monocytes	TREM1	0.958716	0.000627378
pDC	CD200	0.999974	0.000321966
pDC	ROBO2	1	-0.000413139
Unswitched_memory_B_cells	C2	1	-0.00113145
Unswitched_memory_B_cells	CDCP1	0.999994	-0.000957749
Unswitched_memory_B_cells	CDHR5	1	-0.001274
Unswitched_memory_B_cells	CHRDL2	0.98998	-0.000729016
Unswitched_memory_B_cells	CR2	0.999978	0.000919686
Unswitched_memory_B_cells	CTSV	1	-0.00160499
Unswitched_memory_B_cells	DCBLD2	1	0.0011608
Unswitched_memory_B_cells	DDAH1	1	-0.00133693
Unswitched_memory_B_cells	DLK1	0.940623	-0.000665695
Unswitched_memory_B_cells	FCRL1	1	0.0018996
Unswitched_memory_B_cells	HGF	1	0.00179895
Unswitched_memory_B_cells	IGF2R	1	-0.0010969
Unswitched_memory_B_cells	IL17RA	0.999999	-0.0010241
Unswitched_memory_B_cells	IL1RN	0.999974	-0.000914931
Unswitched_memory_B_cells	LILRB4	1	-0.0012305
Unswitched_memory_B_cells	RGMB	0.998799	-0.000800331
Unswitched_memory_B_cells	SERPINA5	1	0.00132401
Unswitched_memory_B_cells	VSIG4	1	0.00118994
